# Cortical projection neurons with distinct axonal connectivity employ ribosomal complexes with distinct protein compositions

**DOI:** 10.1101/2024.12.22.629968

**Authors:** Tien Phuoc Tran, Bogdan Budnik, John E. Froberg, Jeffrey D. Macklis

## Abstract

Diverse subtypes of cortical projection neurons (PN) form long-range axonal projections that are responsible for distinct sensory, motor, cognitive, and behavioral functions. Translational control has been identified at multiple stages of PN development, but how translational regulation contributes to formation of distinct, subtype-specific long-range circuits is poorly understood. Ribosomal complexes (RCs) exhibit variations of their component proteins, with an increasing set of examples that confer specialized translational control. Here, we directly compare the protein compositions of RCs *in vivo* from two closely related cortical neuron subtypes–cortical output “subcerebral PN” (SCPN) and interhemispheric “callosal PN” (CPN)– during establishment of their distinct axonal connectivity. Using retrograde labeling of subtype-specific somata, purification by fluorescence-activated cell sorting, ribosome immunoprecipitation, and ultra-low-input mass spectrometry, we identify distinct protein compositions of RCs from these two subtypes. Strikingly, we identify 16 associated proteins reliably and exclusively detected only in RCs of SCPN. 11 of these proteins have known interaction with components of ribosomes; we further validated ribosome interaction with protein kinase C epsilon (PRKCE), a candidate with roles in synaptogenesis. PRKCE and a subset of SCPN-specific candidate ribosome-associated proteins also exhibit enriched gene expression by SCPN. Together, these results indicate that ribosomal complexes exheq]ibit subtype-specific protein composition in distinct subtypes of cortical projection neurons during development, and identify potential candidates for further investigation of function in translational regulation involved in subtype-specific circuit formation.
