## Supplementary material for "Cortical projection neurons with distinct axonal connectivity employ ribosomal complexes with distinct protein compositions": Table S1

### Sheet: Sheet1
Sample in order of MS run	# somata	18S & 28S rRNA	QC Note
SCPN_Ctrl_Rep1	50K	0ng
SCPN_Ctrl_Rep2	50K	0ng
SCPN_Ctrl_Rep3	50K	0ng
SCPN_Ctrl_Rep4	50K	0ng
SCPN_Ctrl_Rep5	50K	0ng
CPN_Ctrl_Rep1	100K	0ng
CPN_Ctrl_Rep2	100K	0ng
CPN_Ctrl_Rep4	100K	0ng
CPN_Ctrl_Rep5 *	100K	0ng	* Failed QC: excess protein IDs - excluded
SCPN_rRNA_Rep1	50K	137ng
SCPN_rRNA_Rep2	50K	113ng
SCPN_rRNA_Rep3	50K	110ng
SCPN_rRNA_Rep4	50K	121ng	* Calculated by subtracting Flowthrough from Input
SCPN_rRNA_Rep5	50K	160ng
CPN_rRNA_Rep1	100K	180ng
CPN_rRNA_Rep2	100K	124ng
CPN_rRNA_Rep3	100K	156ng	* No parallel Ctrl IP
CPN_rRNA_Rep4	100K	106ng
CPN_rRNA_Rep5 *	100K	129ng	* Collected in parallel w/ CPN_Ctrl_Rep5 - excluded
